# Pathways to polar adaptation in fishes revealed by long-read sequencing

**DOI:** 10.1101/2021.11.12.468413

**Authors:** Scott Hotaling, Thomas Desvignes, John S. Sproul, Luana S.F. Lins, Joanna L. Kelley

## Abstract

Long-read sequencing is driving a new reality for genome science where highly contiguous assemblies can be produced efficiently with modest resources. Genome assemblies from long-read sequences are particularly exciting for understanding the evolution of complex genomic regions that are often difficult to assemble. In this study, we leveraged long-read sequencing data to generate a high-quality genome assembly for an Antarctic eelpout, *Opthalmolycus amberensis*, the first for the globally distributed family Zoarcidae. We used this assembly to understand how *O. amberensis* has adapted to the harsh Southern Ocean and compared it to another group of Antarctic fishes: the notothenioids. We showed that selection has largely acted on different targets in eelpouts relative to notothenioids. However, we did find some overlap; in both groups, genes involved in membrane structure, thermal tolerance, and vision have evidence of selection. We found evidence for historical shifts of transposable element activity in *O. amberensis* and other polar fishes, perhaps reflecting a response to environmental change. We were specifically interested in the evolution of two complex genomic loci known to underlie key adaptations to polar seas: hemoglobin and antifreeze proteins (AFPs). We observed unique evolution of the hemoglobin MN cluster in eelpouts and related fishes in the suborder Zoarcoidei relative to other Perciformes. For AFPs, we identified the first species in the suborder with no evidence of *afpIII* sequences (*Cebidichthys violaceus*) in the genomic region where they are found in all other Zoarcoidei, potentially reflecting a lineage-specific loss of this cluster. Beyond polar fishes, our results highlight the power of long-read sequencing to understand genome evolution.
