## Supplementary Tables S2-S5 for "Pathways to polar adaptation in fishes revealed by long-read sequencing"

### Sheet: Table S2. Hemoglobin LA
Table S2. Detailed organization of the hemoglobin LA cluster in Perciformes fishes. These data are visualized in Fig. 4A.
	rhbdf1b		hbala1		hbbla1		hbala2		aqp8a.2
Species	Location	Strand	Location	Strand	Location	Strand	Location	Strand	Location	Strand
Perca flavescens	NC_041351.1:19310432-19331711	Forward	NC_041351.1:19251587-19246731	Reverse	NC_041351.1:19242762-19243855	Forward	NC_041351.1:19239033-19237600	Reverse	NC_041351.1:19227888-19237007	Forward
Anarrhichthys ocellatus	scaffold4:12398537-12409380	Forward	scaffold4:12362741-12361055	Reverse	scaffold4:12351775-12352436	Forward	scaffold4:12349766-12348565	Reverse	scaffold4:12346181-12348142	Forward
Cebidichthys violaceus	NJBE01000436.1:9219720-9232747	Forward	NJBE01000436.1:9193055-9190844	Reverse	NJBE01000436.1:9188931-9189376	Forward	NJBE01000436.1:9186786-9185641	Reverse	NJBE01000436.1:9179737-9181955	Forward
Pseudoliparis sp. Yap Trench	Contig273:585942-596775	Forward	Contig273:504926-502737	Reverse	Absent from genome	N/A	Contig273:497989-495617	Reverse	Contig273:488587-488766	Forward
Taurulus bubalis	2:15944711-15957279	Forward	2:15920152-15918020	Reverse	2:15913691-15914320	Reverse	2:15911092-15909912	Reverse	2:15907718-15909495	Forward
Ophiodon elongatus	contig_773:1791187-1804446	Forward	contig_773:1762732-1761151	Reverse	contig_773:1757339-1757992	Forward	contig_773:1755039-1753667	Reverse	contig_773:1751352-1753259	Forward
Cottoperca gobio	Primary_assembly 19: 17,405,516-17,420,275	Reverse	Primary_assembly 19: 17,449,777-17,451,318	Forward	Primary_assembly 19: 17,453,611-17,454,286	Reverse	Primary_assembly 19: 17,455,890-17,458,140	Forward	Primary_assembly 19: 17,458,074-17,459,959	Reverse
Ophthalmolycus amberensis	tig00023998:278601-268473	Reverse	tig00023998:335534-337214	Forward	tig00023998:339769-339123	Reverse	tig00023998:341742-342753	Forward	tig00023998:344963-343138	Reverse
Pholis gunnellus	21:6969479-6981157	Reverse	21:7009077-7010751	Forward	21:7013236-7012587	Reverse	21:7015319-7016457	Forward	21:7016880-7018843	Reverse
Etheostoma spectabile	NC_045753.1 (8707898..8764459, complement)	Reverse	NC_045753.1:8794366-8800005	Forward	NC_045753.1:8804454-8803548	Reverse	NC_045753.1:8807486-8808861	Forward	NC_045753.1 (8809029..8814256, complement)	Reverse
Cyclopterus lumpus	NC_046984.1 (6488811..6520770, complement)	Reverse	NC_046984.1:6525039-6526694	Forward	NC_046984.1:6529779-6529479	Reverse	NC_046984.1:6531915-6533368	Forward	NC_046984.1 (6533573..6535645, complement)	Reverse
Gasterosteus aculeatus	groupV: 5,518,629-5,529,576	Reverse	scaffold_112: 339,530-340,670	Forward	Absent from genome	N/A	scaffold_112: 342,622-343,515	Forward	scaffold_112: 343,720-345,162	Reverse
					red = pseudogene

### Sheet: Table S3. Hemoglobin MN
Table S3. Detailed organization of the hemoglobin MN cluster in Perciformes fishes. These data are visualized in Fig. 4B.
Species / gene name	Chromosome/Scaffold/Contig	Strand	ATG	STOP
Perca flavescens						grey = flanking genes
kank2	NC_041345.1	Forward	15611654	15616418		red = pseudogenes
hbamn1.1	NC_041345.1	Forward	15622974	15623698
hbbmn1.1	NC_041345.1	Reverse	15629920	15629160
hbamn1.2	NC_041345.1	Forward	15631115	15631967
hbbmn1.2	NC_041345.1	Reverse	15634203	15633443
hbamn1.3	NC_041345.1	Forward	15635400	15636223
hbbmn1.3	NC_041345.1	Reverse	15638060	15637310
hbamn1.4	NC_041345.1	Forward	15639132	15639843
hbbmn1.4	NC_041345.1	Reverse	15642353	15641616
hbamn2	NC_041345.1	Forward	15646234	15647005
hbbmn2	NC_041345.1	Reverse	15649056	15648287
nprl3	NC_041345.1	Forward	15656869	15672353
Etheostoma spectabile
nprl3	NC_045747.1	Forward	12074717	12091536
hbamn1.1p	NC_045747.1	Forward	12094288	12095008
hbbmn1.1p	NC_045747.1	Reverse	12099118	12098372
hbamn1.2	NC_045747.1	Forward	12100821	12101533
hbbmn1.2	NC_045747.1	Reverse	12103644	12102891
hbamn1.3	NC_045747.1	Forward	12104817	12105662
hbbmn1.3p	NC_045747.1	Reverse	12111346	12110615
hbamn1.4p	NC_045747.1	Forward	12113089	12113766
hbbmn1.4p	NC_045747.1	Reverse	12115657	12114926
hbamn1.5p	NC_045747.1	Forward	12117400	12118077
hbbmn1.5p	NC_045747.1	Reverse	12123172	12122463
hbamn1.6p	NC_045747.1	Forward	12125094	12125787
hbbmn1.6p	NC_045747.1	Reverse	12128293	12127566
hbamn1.7p	NC_045747.1	Forward	12130001	12130692
hbbmn1.7p	NC_045747.1	Reverse	12132737	12131999
hbamn1.8p	NC_045747.1	Forward	12133907	No Ex 3
hbbmn1.8p	NC_045747.1	Reverse	12136194	12135447
hbamn1.9p	NC_045747.1	Forward	12137902	12138576
hbbmn1.9p	NC_045747.1	Reverse	12140603	12139869
hbamn1.10p	NC_045747.1	Forward	12141715	12142538
hbbmn1.10p	NC_045747.1	Reverse	12144221	12143492
hbamn1.11p	NC_045747.1	Forward	12145940	12146615
hbbmn1.11p	NC_045747.1	Reverse	12148643	12147908
hbamn1.12p	NC_045747.1	Forward	12149754	12150571
hbbmn1.12	NC_045747.1	Reverse	12155465	12154711
hbamn2	NC_045747.1	Forward	12160794	12161492
hbbmn2	NC_045747.1	Reverse	12163739	12162969
nprl3	NC_045747.1	Forward	12167469	12181251
Cottoperca gobio
kank2	Super_Scaffold_8	Reverse	6539403	6550797
hbamn1.1p	Super_Scaffold_8	Reverse	6537230	6537056
hbamn1.2p	Super_Scaffold_8	Forward	6530579	6531287
hbbmn1.1	Super_Scaffold_8	Reverse	6528085	6527368
hbbmn1.2	Super_Scaffold_8	Forward	6524057	6524773
hbamn1.3	Super_Scaffold_8	Reverse	6521281	6520575
hbbmn1.3	Super_Scaffold_8	Forward	6517286	6518002
hbamn1.4	Super_Scaffold_8	Reverse	6514793	6514087
hbbmn1.4	Super_Scaffold_8	Forward	6506615	6507332
hbamn1.5	Super_Scaffold_8	Reverse	6505673	6504976
hbbmn1.5	Super_Scaffold_8	Forward	6502494	6503210
hbamn1.6	Super_Scaffold_8	Reverse	6501547	6500850
hbbmn1.6	Super_Scaffold_8	Forward	6498351	6499067
hbamn1.7	Super_Scaffold_8	Reverse	6497369	6496672
hbbmn1.7p	Super_Scaffold_8	Forward	6494480	6495196
hbamn1.8	Super_Scaffold_8	Forward	6492112	6492809
hbbmn1.8	Super_Scaffold_8	Reverse	6491168	6490452
hbamn1.9	Super_Scaffold_8	Forward	6488151	6488848
hbbmn1.9	Super_Scaffold_8	Reverse	6487122	6486405
hbamn2	Super_Scaffold_8	Reverse	6481792	6481042
hbbmn2	Super_Scaffold_8	Forward	6478694	6479321
nprl3	Super_Scaffold_8	Reverse	6458456	6476432
Gasterosteus aculeatus
kank2	groupXI	Forward	13632262	13636639
hbamn1.1	groupXI	Forward	13640461	13641149
hbbmn1.1	groupXI	Reverse	13643293	13642596
hbamn1.2	groupXI	Forward	13644467	13645155
hbbmn1.2	groupXI	Reverse	13647149	13646453
hbamn1.3	groupXI	Forward	13649628	13650298
hbbmn1.3	groupXI	Reverse	13652304	13651607
hbamn1.4	groupXI	Forward	13653435	13654112
hbbmn1.4	groupXI	Reverse	13656035	13655329
hbbmn1.5	groupXI	Reverse	13660115	13659406
hbamn2	groupXI	Forward	13661206	13661964
hbbmn2	groupXI	Reverse	13663375	13662623
nprl3	groupXI	Forward	13664653	13673520
Cebidichthys violaceus
kank2	NJBE01000047.1	Forward	1579728	1584336
hbamn1.1	NJBE01000047.1	Forward	1589265	1589989
hbbmn1.1	NJBE01000047.1	Reverse	1592060	1591336
hbamn1.2	NJBE01000047.1	Forward	1593420	1594144
hbbmn1.2	NJBE01000047.1	Reverse	1596199	1595475
hbbmn1.3	NJBE01000047.1	Reverse	1603260	1602618
hbamn2	NJBE01000047.1	Forward	1604339	1605114
hbbmn2p	NJBE01000047.1	Reverse	1606888	1606376
nprl3	NJBE01000047.1	Forward	1609818	1620306
Phollis gunellus
nprl3	17	Forward	16764130	16768752
hbamn1.1	17	Forward	16773086	16773810
hbbmn1.1	17	Reverse	16775917	16775193
hbamn1.2	17	Forward	16777049	16777773
hbbmn1.2	17	Reverse	16779706	16778982
hbbmn1.3	17	Reverse	16784823	16784175
hbamn2	17	Forward	16785923	16786673
hbbmn2p	17	Reverse	16788142	16787562
nprl3	17	Forward	16790626	16801283
Anarrhichthys ocellatus
nprl3	scaffold26	Forward	1475206	1479877
hbamn1	scaffold26	Forward	1484533	Incomplete
Ns
nprl3	scaffold26	Forward	1487214	1500681
Ophthalmolycus amberensis
nprl3	tig00024047	Forward	196341	200885
hbamn1.1	tig00024047	Forward	205478	206195
hbbmn1.1	tig00024047	Reverse	208232	207514
hbamn1.2	tig00024047	Forward	209676	210396
hbbmn1.2	tig00024047	Reverse	212371	211777
hbamn2	tig00024047	Forward	213468	214214
nprl3	tig00024047	Forward	217494	228135
Ophiodon elongatus
nprl3	scaffold_955	Reverse	1486248	1481664
hbamn1.1	scaffold_955	Reverse	1476767	1476042
hbbmn1.1	scaffold_955	Forward	1473581	1474290
hbamn1.2	scaffold_955	Reverse	1472100	1471384
hbbmn1.2	scaffold_955	Forward	1466368	1467077
hbamn1.3	scaffold_955	Reverse	1464851	1464126
hbbmn1.3	scaffold_955	Forward	1462093	1462802
hbamn1.4	scaffold_955	Reverse	1460574	1459846
hbbmn1.4	scaffold_955	Forward	1457815	1458524
hbamn1.5	scaffold_955	Reverse	1456274	1455546
hbbmn1.5	scaffold_955	Forward	1453515	1454224
hbamn1.6	scaffold_955	Reverse	1451974	1451246
hbbmn1.6	scaffold_955	Forward	1449213	1449922
hbamn1.7	scaffold_955	Reverse	1447673	1446953
hbbmn1.7	scaffold_955	Forward	1445816	1446525
hbamn1.8p	scaffold_955	Reverse	1444304	No Ex 3
hbbmn1.8	scaffold_955	Forward	1437624	1438333
hbamn1.9	scaffold_955	Reverse	1436105	1435380
hbbmn1.9	scaffold_955	Forward	1433309	1434018
hbamn1.10	scaffold_955	Reverse	1431812	1431092
hbbmn1.10	scaffold_955	Forward	1429365	1430054
hbbmn2.1	scaffold_955	Forward	1423739	1424393
hbamn2	scaffold_955	Reverse	1422278	1421510
hbbmn2.2	scaffold_955	Forward	1420020	1420682
nprl3	scaffold_955	Reverse	1415902	1405272
Cyclopterus lumpus
nprl3	NC_046973.1	Reverse	5674526	5658548
hbamn1.1	NC_046973.1	Reverse	5656594	5655878
hbbmn1.1	NC_046973.1	Forward	5652358	5653069
hbamn1.2	NC_046973.1	Reverse	5649781	5649065
hbbmn1.2	NC_046973.1	Forward	5645081	5645761
hbamn1.3	NC_046973.1	Reverse	5642581	5641859
hbbmn1.3	NC_046973.1	Forward	5638274	5638985
hbamn1.4	NC_046973.1	Reverse	5635500	5634789
hbbmn1.4	NC_046973.1	Forward	5632286	5632997
hbamn1.5	NC_046973.1	Reverse	5629775	5629064
hbbmn1.5	NC_046973.1	Forward	5626484	5627195
hbamn1.6	NC_046973.1	Reverse	5623846	5623135
hbbmn1.6	NC_046973.1	Forward	5620826	5621537
hbamn1.7p	NC_046973.1	Reverse	5619394	No Ex 3
hbamn1.8	NC_046973.1	Forward	5612877	5613575
hbbmn1.7	NC_046973.1	Reverse	5611888	5611247
hbbmn1.8	NC_046973.1	Forward	5607870	5608506
hbamn2.1	NC_046973.1	Reverse	5606843	5606182
hbbmn2.1	NC_046973.1	Forward	5603872	5604508
hbbmn2.2p	NC_046973.1	Forward	5595802	No Ex 3
hbamn2.2p	NC_046973.1	Reverse	5594437	No Ex 3
hbbmn2.3	NC_046973.1	Forward	5592506	5593142
hbamn2.3	NC_046973.1	Reverse	5591142	5590477
hbbmn2.4	NC_046973.1	Forward	5588303	5588939
hbamn2.4	NC_046973.1	Reverse	5586872	5586207
hbbmn2.5	NC_046973.1	Forward	5584033	5584669
nprl3	NC_046973.1	Reverse	5582161	5563988
Pseudoliparis sp. Yap Trench
nprl3	Contig1742	Reverse	250565	245165
hbamn1.1	Contig1742	Reverse	239848	239132
hbbmn1.1	Contig1742	Forward	230549	231258
hbamn1.2	Contig1742	Reverse	228670	228022
hbbmn1.2p	Contig1742	Forward	225408	No Ex 2 or 3
hbbmn1.3	Contig1742	Forward	220864	221526
hbamn1.3	Contig1742	Reverse	219234	218586
hbamn1.4p	Contig1742	Forward	No Ex 1 or 2	217289
hbbmn1.4	Contig1742	Reverse	215140	214453
hbbmn2.1	Contig1742	Forward	210548	211184
hbamn2.1	Contig1742	Reverse	209025	208292
hbbmn2.2	Contig1742	Forward	206494	207130
hbamn2.2	Contig1742	Reverse	205558	204835
hbbmn2.3	Contig1742	Forward	201456	202116
nprl3	Contig1742	Reverse	199135	187016
Taurulus bubalis
nprl3	17	Forward	17849691	17853979
hbamn1.1	17	Forward	17858919	17859635
hbbmn1.1	17	Reverse	17861868	17861154
hbamn1.2	17	Forward	17863518	17864558
hbamn1.3	17	Reverse	17866898	17866182
hbbmn1.2	17	Forward	17868262	17868973
hbbmn1.3	17	Reverse	17874408	17873694
hbamn1.4	17	Forward	17875776	17876492
hbbmn1.4	17	Reverse	17878362	17877650
hbbmn2.1	17	Reverse	17888263	17887604
hbamn2.1	17	Forward	17889219	17889969
hbbmn2.2	17	Reverse	17891685	17891026
hbamn2.2	17	Forward	17892633	17893383
hbbmn2.3	17	Reverse	17895102	17894443
hbbmn2.4p	17	Reverse	No Ex 1 or 2	17901559
hbamn2.3p	17	Forward	No Ex 1 or 2	17902042
hbbmn2.5	17	Reverse	17904240	17903577
hbamn2.4	17	Forward	17905545	17906318
hbbmn2.6	17	Reverse	17908563	17907900
hbamn2.5	17	Forward	17909698	17910471
hbbmn2.7	17	Reverse	17912682	17912019
hbamn2.6	17	Forward	17913819	17914592
hbbmn2.8	17	Reverse	17917053	17916397
hbamn2.7	17	Forward	17918204	17918934
hbbmn2.9	17	Reverse	17928044	17927381
hbamn2.8	17	Forward	17928920	17929673
hbbmn2.10	17	Reverse	17931393	17930730
hbamn2.9	17	Forward	17932269	17933022
hbbmn2.11	17	Reverse	17934767	17934104
nprl3	17	Forward	17938007	17948483

### Sheet: Table S4. afpIII
Table S4. Detailed organization of the afpIII cluster in Zoarcoidei fishes and outgroups. These data are visualized in Fig. 5.
Species	Exon	Scaffold	Start	Stop	Length	Strand	Type	Copy number
Pholis gunnellus	2	OU342824.1	14422165	14421971	-194	Reverse	Complete	1
Pholis gunnellus	1	OU342824.1	14422378	14422313	-65	Reverse	Complete	1
Pholis gunnellus	1	OU342824.1	14428064	14428129	65	Forward	Complete	2
Pholis gunnellus	2	OU342824.1	14428277	14428471	194	Forward	Complete	2
Pholis gunnellus	1	OU342824.1	14431393	14431458	65	Forward	Complete	3
Pholis gunnellus	2	OU342824.1	14431606	14431800	194	Forward	Complete	3
Pholis gunnellus	1	OU342824.1	14434698	14434763	65	Forward	Complete	4
Pholis gunnellus	2	OU342824.1	14434911	14435105	194	Forward	Complete	4
Pholis gunnellus	1	OU342824.1	14437916	14437981	65	Forward	Complete	5
Pholis gunnellus	2	OU342824.1	14438129	14438323	194	Forward	Complete	5
Pholis gunnellus	1	OU342824.1	14441199	14441264	65	Forward	Complete	6
Pholis gunnellus	2	OU342824.1	14441412	14441606	194	Forward	Complete	6
Pholis gunnellus	1	OU342824.1	14444451	14444516	65	Forward	Complete	7
Pholis gunnellus	2	OU342824.1	14444664	14444858	194	Forward	Complete	7
Pholis gunnellus	2	OU342824.1	14447867	14447673	-194	Reverse	Complete	8
Pholis gunnellus	1	OU342824.1	14448074	14448009	-65	Reverse	Complete	8
Pholis gunnellus	2	OU342824.1	14451085	14450891	-194	Reverse	Complete	9
Pholis gunnellus	1	OU342824.1	14451298	14451233	-65	Reverse	Complete	9
Pholis gunnellus	1	OU342824.1	14458337	14458402	65	Forward	Complete	10
Pholis gunnellus	2	OU342824.1	14458544	14458738	194	Forward	Complete	10
Pholis gunnellus	2	OU342824.1	14462831	14462637	-194	Reverse	Complete	11
Pholis gunnellus	2	OU342824.1	14471136	14470942	-194	Reverse	Complete	11
Pholis gunnellus	1	OU342824.1	14471349	14471284	-65	Reverse	Complete	11
Pholis gunnellus	1	OU342824.1	14477378	14477443	65	Forward	Complete	12
Pholis gunnellus	2	OU342824.1	14477591	14477785	194	Forward	Complete	12
Pholis gunnellus	2	OU342824.1	14481445	14481263	-182	Reverse	Complete	13
Pholis gunnellus	2	OU342824.1	14485165	14484983	-182	Reverse	Complete	13
Pholis gunnellus	2	OU342824.1	14492185	14491991	-194	Reverse	Complete	13
Pholis gunnellus	1	OU342824.1	14492398	14492333	-65	Reverse	Complete	13
Pholis gunnellus	2	OU342824.1	14495459	14495265	-194	Reverse	Complete	14
Pholis gunnellus	1	OU342824.1	14495672	14495607	-65	Reverse	Complete	14
Pholis gunnellus	1	OU342824.1	14501443	14501508	65	Forward	Complete	15
Pholis gunnellus	2	OU342824.1	14501657	14501851	194	Forward	Complete	15
Pholis gunnellus	2	OU342824.1	14508961	14509143	182	Forward	Complete	15
Pholis gunnellus	2	OU342824.1	14513898	14514080	182	Forward	Complete	15
Pholis gunnellus	2	OU342824.1	14520139	14520321	182	Forward	Complete	15
Pholis gunnellus	2	OU342824.1	14526437	14526619	182	Forward	Complete	15
Lycodicthys dearborni	1	GQ368892.1	43537	43466	-71	Reverse	Partial
Lycodicthys dearborni	1	GQ368892.1	61950	61879	-71	Reverse	Partial
Lycodicthys dearborni	1	GQ368892.1	76468	76539	71	Forward	Pseudogene
Lycodicthys dearborni	2	GQ368892.1	76714	76745	31	Forward	Pseudogene
Lycodicthys dearborni	2	GQ368892.1	76958	77125	167	Forward	Pseudogene
Lycodicthys dearborni	1	GQ368892.1	91815	91886	71	Forward	Complete	1
Lycodicthys dearborni	2	GQ368892.1	92061	92238	177	Forward	Complete	1
Lycodicthys dearborni	1	JX844825.1	7936	8007	71	Forward	Complete	2
Lycodicthys dearborni	2	JX844825.1	8182	8359	177	Forward	Complete	2
Lycodicthys dearborni	2	JX844825.1	9610	9785	175	Forward	Complete	2
Lycodicthys dearborni	2	JX844825.1	11036	11211	175	Forward	Complete	2
Lycodicthys dearborni	2	JX844825.1	14449	14624	175	Forward	Complete	2
Lycodicthys dearborni	1	JX844825.1	27553	27624	71	Forward	Complete	3
Lycodicthys dearborni	2	JX844825.1	27799	27976	177	Forward	Complete	3
Lycodicthys dearborni	1	JX844825.1	36383	36454	71	Forward	Complete	4
Lycodicthys dearborni	2	JX844825.1	36629	36806	177	Forward	Complete	4
Lycodicthys dearborni	1	JX844825.1	52942	53013	71	Forward	Complete	5
Lycodicthys dearborni	2	JX844825.1	53187	53364	177	Forward	Complete	5
Lycodicthys dearborni	1	JX844825.1	61241	61313	72	Forward	Complete	6
Lycodicthys dearborni	2	JX844825.1	61489	61666	177	Forward	Complete	6
Lycodicthys dearborni	1	JX844825.1	69372	69443	71	Forward	Complete	7
Lycodicthys dearborni	2	JX844825.1	69618	69795	177	Forward	Complete	7
Lycodicthys dearborni	2	JX844825.1	77676	77851	175	Forward	Complete	7
Lycodicthys dearborni	1	JX844826.1	3252	3181	-71	Reverse	Partial
Lycodicthys dearborni	1	JX844826.1	18216	18145	-71	Reverse	Partial
Lycodicthys dearborni	1	JX844826.1	32741	32812	71	Forward	Pseudogene
Lycodicthys dearborni	2	JX844826.1	32987	33018	31	Forward	Pseudogene
Lycodicthys dearborni	2	JX844826.1	33231	33398	167	Forward	Pseudogene
Lycodicthys dearborni	1	JX844826.1	50596	50667	71	Forward	Complete	8
Lycodicthys dearborni	2	JX844826.1	50842	51019	177	Forward	Complete	8
Lycodicthys dearborni	1	JX844826.1	58592	58663	71	Forward	Complete	9
Lycodicthys dearborni	2	JX844826.1	58838	59015	177	Forward	Complete	9
Lycodicthys dearborni	2	JX844826.1	64878	65053	175	Forward	Complete	9
Lycodicthys dearborni	1	JX844826.1	78073	78144	71	Forward	Complete	10
Lycodicthys dearborni	2	JX844826.1	78319	78496	177	Forward	Complete	10
Lycodicthys dearborni	1	JX844828.1	4030	4101	71	Forward	Complete	11
Lycodicthys dearborni	2	JX844828.1	4276	4453	177	Forward	Complete	11
Lycodicthys dearborni	1	JX844828.1	12384	12455	71	Forward	Complete	12
Lycodicthys dearborni	2	JX844828.1	12635	12812	177	Forward	Complete	12
Lycodicthys dearborni	1	JX844828.1	20785	20856	71	Forward	Complete	13
Lycodicthys dearborni	2	JX844828.1	21031	21208	177	Forward	Complete	13
Lycodicthys dearborni	2	JX844828.1	29025	29200	175	Forward	Complete	13
Lycodicthys dearborni	1	JX844828.1	38985	39056	71	Forward	Complete	14
Lycodicthys dearborni	2	JX844828.1	39231	39408	177	Forward	Complete	14
Lycodicthys dearborni	2	JX844828.1	40659	40834	175	Forward	Complete	14
Lycodicthys dearborni	1	JX844828.1	59186	59257	71	Forward	Complete	15
Lycodicthys dearborni	2	JX844828.1	59432	59609	177	Forward	Complete	15
Lycodicthys dearborni	1	JX844827.1	9076	9147	71	Forward	Complete	16
Lycodicthys dearborni	2	JX844827.1	9322	9499	177	Forward	Complete	16
Lycodicthys dearborni	1	JX844827.1	18286	18357	71	Forward	Complete	17
Lycodicthys dearborni	2	JX844827.1	18532	18709	177	Forward	Complete	17
Lycodicthys dearborni	1	JX844827.1	26426	26497	71	Forward	Complete	18
Lycodicthys dearborni	2	JX844827.1	26671	26848	177	Forward	Complete	18
Lycodicthys dearborni	1	JX844827.1	44117	44188	71	Forward	Complete	19
Lycodicthys dearborni	2	JX844827.1	44363	44540	177	Forward	Complete	19
Lycodicthys dearborni	1	JX844827.1	64080	64151	71	Forward	Complete	20
Lycodicthys dearborni	2	JX844827.1	64326	64503	177	Forward	Complete	20
Lycodicthys dearborni	2	JX844827.1	65754	65929	175	Forward	Complete	20
Lycodicthys dearborni	2	JX844827.1	69172	69347	175	Forward	Complete	20
Lycodicthys dearborni	2	JX844827.1	78393	78568	175	Forward	Complete	20
Lycodicthys dearborni	2	JX844827.1	87701	87876	175	Forward	Complete	20
Lycodicthys dearborni	2	JX844827.1	91114	91289	175	Forward	Complete	20
Lycodicthys dearborni	1	JX844827.1	101123	101194	71	Forward	Complete	21
Lycodicthys dearborni	2	JX844827.1	101369	101546	177	Forward	Complete	21
Lycodicthys dearborni	2	JX844827.1	112037	112212	175	Forward	Complete	21
Lycodicthys dearborni	1	JX844827.1	119769	119840	71	Forward	Complete	22
Lycodicthys dearborni	2	JX844827.1	120015	120192	177	Forward	Complete	22
Lycodicthys dearborni	2	JX844827.1	128186	128361	175	Forward	Complete	22
Lycodicthys dearborni	1	JX844827.1	136172	136243	71	Forward	Complete	23
Lycodicthys dearborni	2	JX844827.1	136418	136595	177	Forward	Complete	23
Ophthalmolycus amberensis	1	tig00002579	870118	870047	-71	Reverse	Partial
Ophthalmolycus amberensis	1	tig00002579	875256	875185	-71	Reverse	Partial
Ophthalmolycus amberensis	1	tig00002579	908312	908241	-71	Reverse	Partial
Ophthalmolycus amberensis	1	tig00002579	919790	919719	-71	Reverse	Partial
Ophthalmolycus amberensis	1	tig00002579	956215	956286	71	Forward	Complete	1
Ophthalmolycus amberensis	2	tig00002579	956460	956639	179	Forward	Complete	1
Ophthalmolycus amberensis	1	tig00002579	962295	962363	68	Forward	Complete	2
Ophthalmolycus amberensis	2	tig00002579	962543	962723	180	Forward	Complete	2
Ophthalmolycus amberensis	1	tig00002579	971012	971083	71	Forward	Complete	3
Ophthalmolycus amberensis	2	tig00002579	972380	972560	180	Forward	Complete	3
Ophthalmolycus amberensis	1	tig00002579	981093	981164	71	Forward	Complete	4
Ophthalmolycus amberensis	2	tig00002579	981342	981522	180	Forward	Complete	4
Ophthalmolycus amberensis	1	tig00002579	989802	989873	71	Forward	Complete	5
Ophthalmolycus amberensis	2	tig00002579	990050	990230	180	Forward	Complete	5
Ophthalmolycus amberensis	1	tig00002579	998763	998834	71	Forward	Complete	6
Ophthalmolycus amberensis	2	tig00002579	999011	999191	180	Forward	Complete	6
Ophthalmolycus amberensis	1	tig00002579	1014353	1014424	71	Forward	Complete	7
Ophthalmolycus amberensis	2	tig00002579	1014601	1014781	180	Forward	Complete	7
Ophthalmolycus amberensis	2	tig00002579	1029462	1029283	-179	Reverse	Complete	8
Ophthalmolycus amberensis	2	tig00002579	1036719	1036539	-180	Reverse	Complete	8
Ophthalmolycus amberensis	1	tig00002579	1036967	1036896	-71	Reverse	Complete	8
Ophthalmolycus amberensis	2	tig00002579	1047659	1047480	-179	Reverse	Complete	9
Ophthalmolycus amberensis	2	tig00002579	1065946	1065771	-175	Reverse	Complete	9
Ophthalmolycus amberensis	1	tig00002579	1066190	1066119	-71	Reverse	Complete	10
Ophthalmolycus amberensis	2	tig00002579	1074145	1073965	-180	Reverse	Complete	10
Ophthalmolycus amberensis	1	tig00002579	1074390	1074322	-68	Reverse	Partial
Ophthalmolycus amberensis	1	tig00320117	6023	5952	-71	Reverse	Partial
Ophthalmolycus amberensis	1	tig00320117	34477	34548	71	Forward	Complete	11
Ophthalmolycus amberensis	2	tig00320117	34722	34901	179	Forward	Complete	11
Ophthalmolycus amberensis	1	tig00320117	44125	44193	68	Forward	Complete	12
Ophthalmolycus amberensis	2	tig00320117	44369	44544	175	Forward	Complete	12
Ophthalmolycus amberensis	2	tig00320117	60793	60972	179	Forward	Complete	12
Ophthalmolycus amberensis	2	tig00320117	82048	82223	175	Forward	Complete	12
Ophthalmolycus amberensis	1	tig00320117	94892	94963	71	Forward	Complete	13
Ophthalmolycus amberensis	2	tig00320117	95137	95316	179	Forward	Complete	13

### Sheet: Table S5. CAFE
Table S5. Rapidly evolving gene families in O. amberensis identified with CAFÉ.
Cluster	Change	Direction	Protein count	Swiss-Prot Hit	Associated gene	GO annotation
cluster140	30	Expansion	31	N/A	N/A	N/A
cluster158	27	Expansion	30	Q86V86	PIM3	GO:0007346; P:regulation of mitotic cell cycle; IMP:UniProtKB
cluster154	14	Expansion	30	Q805D7	nppb	GO:0050880; P:regulation of blood vessel size; IEA:UniProtKB-KW
cluster194	13	Expansion	27	Q9M2U3	At3g55350	GO:0004518; F:nuclease activity; IEA:UniProtKB-KW
cluster417	13	Expansion	19	Q0GKD5	Nlrp1b	GO:0070269; P:pyroptosis; IMP:MGI
cluster355	12	Expansion	21	O35206	Col15a1	GO:0030198; P:extracellular matrix organization; IBA:GO_Central
cluster1234	12	Expansion	13	P25975	CTSL	GO:0051603; P:proteolysis involved in cellular protein catabolic process; IBA:GO_Central
cluster43	12	Expansion	53	Q8TGJ8	YJL026C-A	N/A
cluster262	12	Expansion	24	N/A	N/A	N/A
cluster454	11	Expansion	18	Q86YT9	JAML	GO:0050776; P:regulation of immune response; TAS:Reactome
cluster502	11	Expansion	17	Q66S03	N/A	GO:0006954; P:inflammatory response; IEA:UniProtKB-KW
cluster1533	11	Expansion	12	N/A	N/A	N/A
cluster1534	11	Expansion	12	N/A	N/A	N/A
cluster1535	11	Expansion	12	N/A	N/A	N/A
cluster1696	10	Expansion	11	Q6P7N8	GTF2IRD2	GO:0014883; P:transition between fast and slow fiber; IBA:GO_Central
cluster254	10	Expansion	24	P41247	PNPLA4	GO:0019433; P:triglyceride catabolic process; TAS:Reactome
cluster1854	10	Expansion	11	Q13237	PRKG2	GO:0007165; P:signal transduction; TAS:ProtInc
cluster1531	10	Expansion	12	Q61510	Trim25	GO:0006511; P:ubiquitin-dependent protein catabolic process; ISO:MGI
cluster503	10	Expansion	17	Q6IQX8	Znf219	GO:0006351; P:transcription, DNA-templated; ISS:UniProtKB
cluster386	9	Expansion	20	Q09M05	Agbl1	GO:0035610; P:protein side chain deglutamylation; IDA:UniProtKB
cluster578	9	Expansion	16	Q08BN9	nxpe3	GO:0005576; C:extracellular region; IEA:UniProtKB-SubCell
cluster734	9	Expansion	15	N/A	N/A	N/A
cluster384	8	Expansion	20	Q9NU92	AFDN	GO:0007165; P:signal transduction; TAS:ProtInc
cluster3381	8	Expansion	9	P0C7U4	c3ar1	GO:0007204; P:positive regulation of cytosolic calcium ion concentration; IBA:GO_Central
cluster1853	8	Expansion	11	Q8K349	Gimap6	GO:0005525; F:GTP binding; IBA:GO_Central
cluster686	8	Expansion	15	Q9YGD3	il1b	GO:0042098; P:T cell proliferation; IMP:AgBase
cluster3383	8	Expansion	9	Q69YI7	NAIF1	GO:1902108; P:regulation of mitochondrial membrane permeability involved in apoptotic process; IDA:UniProtKB
cluster1310	8	Expansion	12	B3DJT0	sart3	GO:0048538; P:thymus development; IMP:ZFIN
cluster388	8	Expansion	20	N/A	N/A	N/A
cluster3382	8	Expansion	9	N/A	N/A	N/A
cluster680	7	Expansion	15	Q8UVX0	piwil1	GO:0035093; P:spermatogenesis, exchange of chromosomal proteins; ISS:UniProtKB
cluster139	7	Expansion	31	Q7Z7D3	VTCN1	GO:0050852; P:T cell receptor signaling pathway; IBA:GO_Central
cluster3379	7	Expansion	9	Q6AXP1	N/A	N/A
cluster1931	7	Expansion	10	N/A	N/A	N/A
cluster8896	7	Expansion	8	N/A	N/A	N/A
cluster951	6	Expansion	14	Q9NTQ5	CFAP46	GO:0060294; P:cilium movement involved in cell motility; IEA:InterPro
cluster1262	6	Expansion	12	P30505	HLA-C	GO:0060337; P:type I interferon signaling pathway; TAS:Reactome
cluster8897	6	Expansion	8	Q2YDJ8	KMT5A	GO:0043516; P:regulation of DNA damage response, signal transduction by p53 class mediator; ISS:UniProtKB
cluster13740	6	Expansion	7	Q8TE04	PANK1	GO:0009108; P:coenzyme biosynthetic process; TAS:Reactome
cluster103	6	Expansion	37	Q7ZV90	pif1	GO:0000723; P:telomere maintenance; IEA:InterPro
cluster8901	6	Expansion	8	O70570	Pigr	GO:0043113; P:receptor clustering; ISO:MGI
cluster575	6	Expansion	16	Q8JZW8	Pnma3	GO:0008270; F:zinc ion binding; IEA:InterPro
cluster430	6	Expansion	18	P21328	pol	GO:0003964; F:RNA-directed DNA polymerase activity; IEA:UniProtKB-KW
cluster13741	6	Expansion	7	A8E7G5	sfxn4	GO:0055072; P:iron ion homeostasis; IEA:UniProtKB-KW
cluster348	6	Expansion	21	N/A	N/A	N/A
cluster2302	6	Expansion	10	N/A	N/A	N/A
cluster2303	6	Expansion	10	N/A	N/A	N/A
cluster8899	6	Expansion	8	N/A	N/A	N/A
cluster914	5	Expansion	14	Q9H2X6	HIPK2	GO:0050882; P:voluntary musculoskeletal movement; IEA:Ensembl
cluster16343	5	Expansion	6	Q9KC63	ilvA	GO:0006566; P:threonine metabolic process; ISS:UniProtKB
cluster16335	5	Expansion	6	Q14678	KANK1	GO:0035023; P:regulation of Rho protein signal transduction; IMP:UniProtKB
cluster284	5	Expansion	23	Q96T54	KCNK17	GO:0034765; P:regulation of ion transmembrane transport; IEA:UniProtKB-KW
cluster116	5	Expansion	34	D3ZHV2	Macf1	GO:0042060; P:wound healing; ISS:UniProtKB
cluster677	5	Expansion	15	P49263	pxn1	GO:0046872; F:metal ion binding; IEA:UniProtKB-KW
cluster718	5	Expansion	15	P18337	Sell	GO:0033198; P:response to ATP; IDA:MGI
cluster1228	5	Expansion	13	Q7Z7D3	VTCN1	GO:0050852; P:T cell receptor signaling pathway; IBA:GO_Central
cluster16338	5	Expansion	6	A7X4I7	N/A	GO:0042742; P:defense response to bacterium; IEA:UniProtKB-KW
cluster3380	5	Expansion	9	O00370	N/A	GO:0032197; P:transposition, RNA-mediated; IMP:UniProtKB
cluster8898	5	Expansion	8	N/A	N/A	N/A
cluster15059	5	Expansion	6	N/A	N/A	N/A
cluster37	4	Expansion	58	Q9Y2A6	CD22	GO:0050776; P:regulation of immune response; ISS:ARUK-UCL
cluster693	4	Expansion	15	Q5T9C2	FAM102A	N/A
cluster233	4	Expansion	25	Q8K3K9	Gimap4	GO:0005525; F:GTP binding; IBA:GO_Central
cluster17757	4	Expansion	5	Q6UXK2	ISLR2	GO:0045773; P:positive regulation of axon extension; ISS:UniProtKB
cluster17759	4	Expansion	5	Q6IEE7	TMEM132E	GO:0016021; C:integral component of membrane; IEA:UniProtKB-KW
cluster16336	4	Expansion	6	Q9D709	Tmem79	GO:0045055; P:regulated exocytosis; IMP:UniProtKB
cluster17756	4	Expansion	5	Q8R3G9	Tspan8	GO:0007283; P:spermatogenesis; IDA:MGI
cluster358	4	Expansion	21	Q9I927	N/A	GO:0045088; P:regulation of innate immune response; TAS:UniProtKB
cluster78	4	Expansion	40	N/A	N/A	N/A
cluster1855	4	Expansion	11	N/A	N/A	N/A
cluster12549	4	Expansion	7	N/A	N/A	N/A
cluster17760	4	Expansion	5	N/A	N/A	N/A
cluster18756	3	Expansion	4	Q9MYX7	CTLA4	GO:0002250; P:adaptive immune response; IEA:UniProtKB-KW
cluster17758	3	Expansion	5	Q96A84	EMID1	GO:0010811; P:positive regulation of cell-substrate adhesion; IBA:GO_Central
cluster16882	3	Expansion	5	Q9Y6H8	GJA3	GO:0007601; P:visual perception; TAS:ProtInc
cluster375	3	Expansion	20	Q14CZ8	HEPACAM	GO:0040008; P:regulation of growth; IEA:UniProtKB-KW
cluster18746	3	Expansion	4	Q96ED9	HOOK2	GO:0015031; P:protein transport; IEA:UniProtKB-KW
cluster18752	3	Expansion	4	Q5T3J3	LRIF1	GO:0006355; P:regulation of transcription, DNA-templated; IEA:InterPro
cluster16090	3	Expansion	6	Q3V5L5	MGAT5B	GO:0018242; P:protein O-linked glycosylation via serine; IDA:UniProtKB
cluster18639	3	Expansion	4	Q9NPB6	PARD6A	GO:0060071; P:Wnt signaling pathway, planar cell polarity pathway; TAS:Reactome
cluster18737	3	Expansion	4	Q9H0J9	PARP12	GO:0003723; F:RNA binding; HDA:UniProtKB
cluster18751	3	Expansion	4	A0JMA6	pax8	GO:0001655; P:urogenital system development; ISS:UniProtKB
cluster7787	3	Expansion	8	Q96FA3	PELI1	GO:0008063; P:Toll signaling pathway; IBA:GO_Central
cluster17762	3	Expansion	5	Q5E9X8	RAD9B	GO:0031573; P:intra-S DNA damage checkpoint; IBA:GO_Central
cluster18743	3	Expansion	4	P13731	SERPINH1	GO:0051604; P:protein maturation; IEA:Ensembl
cluster18745	3	Expansion	4	Q8IUD7	SLC11A2	GO:0071577; P:zinc ion transmembrane transport; IEA:GOC
cluster18735	3	Expansion	4	Q9R141	Slc22a4	GO:0006814; P:sodium ion transport; IEA:UniProtKB-KW
cluster18750	3	Expansion	4	Q9Y2M2	SSUH2	GO:0042476; P:odontogenesis; IMP:UniProtKB
cluster18734	3	Expansion	4	Q9IB89	zic5	GO:0014029; P:neural crest formation; IMP:UniProtKB
cluster1526	3	Expansion	12	N/A	N/A	N/A
cluster17279	3	Expansion	5	N/A	N/A	N/A
cluster18283	3	Expansion	4	N/A	N/A	N/A
cluster18602	3	Expansion	4	N/A	N/A	N/A
cluster18733	3	Expansion	4	N/A	N/A	N/A
cluster18738	3	Expansion	4	N/A	N/A	N/A
cluster18740	3	Expansion	4	N/A	N/A	N/A
cluster18753	3	Expansion	4	N/A	N/A	N/A
cluster17143	2	Expansion	5	Q5F2F2	Abhd15	GO:0044255; P:cellular lipid metabolic process; IBA:GO_Central
cluster18736	2	Expansion	4	Q8VCH2	Cd300ld	GO:0032680; P:regulation of tumor necrosis factor production; IDA:MGI
cluster1226	2	Expansion	13	Q3UY96	Cfap74	GO:0035082; P:axoneme assembly; ISS:UniProtKB
cluster3363	2	Expansion	9	O15551	CLDN3	GO:0001666; P:response to hypoxia; IEP:UniProtKB
cluster278	2	Expansion	23	Q99549	MPHOSPH8	GO:0044030; P:regulation of DNA methylation; IMP:UniProtKB
cluster16275	2	Expansion	6	Q8BP47	NARS1	GO:0006421; P:asparaginyl-tRNA aminoacylation; IEA:InterPro
cluster18741	2	Expansion	4	Q6NX65	Pdcd10	GO:0044319; P:wound healing, spreading of cells; IEA:Ensembl
cluster13498	2	Expansion	7	O60568	PLOD3	GO:0042311; P:vasodilation; IEA:Ensembl
cluster9378	2	Expansion	7	Q8HXK9	PYCARD	GO:0031647; P:regulation of protein stability; ISS:UniProtKB
cluster18748	2	Expansion	4	P57725	Samsn1	GO:0050732; P:negative regulation of peptidyl-tyrosine phosphorylation; IMP:UniProtKB
cluster1849	2	Expansion	11	Q62230	Siglec1	GO:0070234; P:positive regulation of T cell apoptotic process; IMP:MGI
cluster1536	2	Expansion	12	Q5QNP2	taar13c	GO:0007606; P:sensory perception of chemical stimulus; IDA:UniProtKB
cluster3384	2	Expansion	9	N/A	N/A	N/A
cluster2307	-2	Contraction	10	O35786	Cmklr1	GO:0050848; P:regulation of calcium-mediated signaling; ISS:UniProtKB
cluster341	-2	Contraction	21	P01642	Gm10881	GO:0002377; P:immunoglobulin production; IBA:GO_Central
cluster1727	-2	Contraction	11	P48649	GM2	GO:0005212; F:structural constituent of eye lens; IEA:UniProtKB-KW
cluster294	-2	Contraction	22	P01706	IGLV2-11	GO:0050776; P:regulation of immune response; TAS:Reactome
cluster31	-2	Contraction	65	Q8R4B8	Nlrp3	GO:0050727; P:regulation of inflammatory response; IMP:MGI
cluster306	-2	Contraction	22	P05982	Nqo1	GO:0006801; P:superoxide metabolic process; IMP:RGD
cluster85	-2	Contraction	39	Q923Y9	Taar1	GO:0043950; P:positive regulation of cAMP-mediated signaling; IDA:RGD
cluster222	-2	Contraction	25	P01691	N/A	GO:0003823; F:antigen binding; IEA:UniProtKB-KW
cluster112	-2	Contraction	34	P01753	N/A	GO:0050871; P:positive regulation of B cell activation; IBA:GO_Central
cluster1143	-2	Contraction	13	P09227	N/A	GO:0005509; F:calcium ion binding; IEA:InterPro
cluster349	-2	Contraction	21	P49947	N/A	GO:0006826; P:iron ion transport; IEA:InterPro
cluster289	-2	Contraction	23	N/A	N/A	N/A
cluster395	-3	Contraction	19	P82951	hamp	GO:0042742; P:defense response to bacterium; IEA:UniProtKB-KW
cluster49	-3	Contraction	49	P70526	Olfr1	GO:0007186; P:G protein-coupled receptor signaling pathway; IBA:GO_Central
cluster64	-3	Contraction	44	P58181	OR10A3	GO:0007608; P:sensory perception of smell; NAS:UniProtKB
cluster80	-3	Contraction	39	P30954	OR10J1	GO:0007338; P:single fertilization; TAS:ProtInc
cluster409	-3	Contraction	19	B3DH96	or131-2	GO:0007608; P:sensory perception of smell; IEA:UniProtKB-KW
cluster198	-3	Contraction	27	A0ZSK3	N/A	GO:0044179; P:hemolysis in other organism; IEA:UniProtKB-KW
cluster321	-3	Contraction	21	P01840	N/A	GO:0003823; F:antigen binding; IEA:UniProtKB-KW
cluster41	-3	Contraction	54	P28022	N/A	GO:0005212; F:structural constituent of eye lens; IEA:UniProtKB-KW
cluster63	-3	Contraction	44	Q92021	N/A	GO:0007275; P:multicellular organism development; IEA:UniProtKB-KW
cluster13	-4	Contraction	107	A0JN74	TRIM11	GO:0046598; P:positive regulation of viral entry into host cell; IEA:Ensembl
cluster17	-4	Contraction	99	Q5BJA5	zgc:114046, zgc:114046	GO:0006334; P:nucleosome assembly; IBA:GO_Central
cluster24	-4	Contraction	78	P02264	N/A	GO:0051673; P:membrane disruption in other organism; IDA:AgBase
cluster32	-6	Contraction	63	Q5DRB2	PCDHGA8	GO:0007156; P:homophilic cell adhesion via plasma membrane adhesion molecules; IEA:InterPro
cluster29	-8	Contraction	67	P01772	IGHV3-33	GO:0050776; P:regulation of immune response; TAS:Reactome
cluster8	-8	Contraction	132	Q5QNP2	taar13c	GO:0007606; P:sensory perception of chemical stimulus; IDA:UniProtKB
